# Searching for universal model of amyloid signaling motifs using probabilistic context-free grammars

**DOI:** 10.1101/2021.01.22.426858

**Authors:** Witold Dyrka, Marlena Gąsior-Głogowska, Monika Szefczyk

## Abstract

**Background:** Amyloid signaling motifs are a class of protein motifs which share basic structural and functional features despite lack of apparent sequence homology. They are hard to detect in large sequence databases either with the alignment-based profile methods (due to short length and diversity) or with generic amyloid- and prion-finding tools (due to insufficient discriminative power). We propose to address the challenge with a machine learning grammatical model capable of generalizing over diverse collections of unaligned yet related motifs.

**Results:** First, we introduce and test improvements to our probabilistic context-free grammar framework for protein sequences that allow for inferring more sophisticated models achieving high sensitivity at low false positive rates. Then, we infer universal grammars for a collection of recently identified bacterial amyloid signaling motifs and demonstrate that the method is capable of generalizing by successfully searching for related motifs in fungi. The results are compared to available alternative methods. Finally, we conduct spectroscopy analyses of selected peptides to verify their structural and functional relationship.

**Conclusions:** While the profile HMMs remain the method of choice for modeling homologous sets of sequences, PCFGs seem more suitable for building meta-family descriptors and extrapolating beyond the seed sample.
