## Supplementary material for "Searching for universal model of amyloid signaling motifs using probabilistic context-free grammars": Data archive: uc01.gremlin.csv

i	j	i_id	j_id	rawscore	s_sco	prob	prob_cb	prob_min5
20	32	R	E	0.401430	3.433	1.000	0.899	0.790
13	23	A	Q	0.371740	3.148	1.000	0.900	0.791
13	20	A	R	0.286980	2.336	0.997	0.906	0.792
13	21	A	V	0.250670	1.987	0.991	0.895	0.785
15	19	A	G	0.243240	1.916	0.988	0.943	0.868
8	11	E	M	0.220350	1.697	0.972	0.957	0.872
11	23	M	Q	0.210290	1.600	0.961	0.867	0.760
11	14	M	E	0.200730	1.509	0.945	0.949	0.861
15	21	A	V	0.170940	1.223	0.855	0.811	0.693
7	14	G	E	0.162980	1.147	0.815	0.771	0.659
3	6	R	V	0.161250	1.130	0.806	0.909	0.803
2	5	Q	A	0.156390	1.083	0.777	0.901	0.791
23	32	Q	E	0.152730	1.048	0.753	0.703	0.608
8	29	E	H	0.141130	0.937	0.667	0.625	0.539
17	20	G	R	0.139670	0.923	0.655	0.866	0.741
19	25	G	G	0.138490	0.912	0.646	0.665	0.542
7	19	G	G	0.137890	0.906	0.641	0.606	0.522
6	14	V	E	0.134970	0.878	0.616	0.600	0.510
10	14	R	E	0.131140	0.841	0.583	0.774	0.686
1	10	D	R	0.129740	0.828	0.571	0.557	0.473
9	18	I	S	0.129180	0.822	0.566	0.553	0.470
28	31	Q	S	0.129000	0.821	0.564	0.840	0.704
5	14	A	E	0.128260	0.814	0.558	0.547	0.464
2	12	Q	T	0.128260	0.814	0.558	0.542	0.463
19	32	G	E	0.127600	0.807	0.552	0.531	0.455
4	31	P	S	0.127170	0.803	0.548	0.528	0.450
21	26	V	R	0.127050	0.802	0.547	0.722	0.554
3	8	R	E	0.126110	0.793	0.538	0.718	0.549
18	31	S	S	0.126100	0.793	0.538	0.520	0.445
4	8	P	E	0.122400	0.757	0.505	0.742	0.651
22	29	Y	H	0.122300	0.756	0.504	0.540	0.431
5	18	A	S	0.120180	0.736	0.485	0.476	0.405
12	31	T	S	0.119530	0.730	0.479	0.469	0.398
7	16	G	S	0.119080	0.726	0.475	0.481	0.403
18	21	S	V	0.117960	0.715	0.465	0.812	0.663
24	27	A	D	0.116210	0.698	0.449	0.807	0.656
1	5	D	A	0.116010	0.696	0.448	0.718	0.625
2	6	Q	V	0.114500	0.682	0.434	0.712	0.619
9	22	I	Y	0.113130	0.669	0.422	0.424	0.358
23	33	Q	R	0.107610	0.616	0.374	0.394	0.327
17	23	G	Q	0.106900	0.609	0.368	0.470	0.343
29	32	H	E	0.104520	0.586	0.349	0.779	0.615
3	10	R	R	0.102240	0.564	0.330	0.411	0.304
11	25	M	G	0.100400	0.547	0.316	0.336	0.278
1	7	D	G	0.100400	0.547	0.316	0.433	0.305
11	24	M	A	0.100270	0.545	0.315	0.336	0.278
22	33	Y	R	0.099350	0.536	0.307	0.337	0.276
4	7	P	G	0.098750	0.531	0.303	0.766	0.596
20	26	R	R	0.095970	0.504	0.282	0.410	0.281
11	15	M	A	0.095550	0.500	0.279	0.647	0.549
