## Supplementary material for "Searching for universal model of amyloid signaling motifs using probabilistic context-free grammars": Data archive: uc02.gremlin.csv

i	j	i_id	j_id	rawscore	s_sco	prob	prob_cb	prob_min5
22	25	A	I	1.027950	6.543	1.000	0.965	0.884
11	19	S	V	0.415920	2.569	0.999	0.902	0.792
7	21	T	Q	0.351010	2.147	0.997	0.896	0.787
2	5	A	E	0.308580	1.872	0.990	0.962	0.880
5	23	E	H	0.286920	1.731	0.983	0.885	0.776
9	21	I	Q	0.226170	1.337	0.925	0.838	0.734
20	31	V	I	0.225680	1.334	0.924	0.838	0.734
1	6	T	S	0.212270	1.247	0.896	0.890	0.766
3	10	T	V	0.200100	1.168	0.863	0.806	0.693
7	17	T	G	0.198320	1.156	0.857	0.784	0.685
12	15	G	Q	0.195200	1.136	0.847	0.921	0.820
18	31	T	I	0.167840	0.958	0.731	0.678	0.589
4	8	S	N	0.157790	0.893	0.677	0.814	0.728
5	24	E	R	0.153240	0.863	0.651	0.611	0.527
10	14	V	V	0.151570	0.852	0.641	0.799	0.712
16	28	H	G	0.150500	0.845	0.635	0.600	0.518
20	28	V	G	0.144570	0.807	0.598	0.586	0.497
6	23	S	H	0.142490	0.793	0.585	0.556	0.478
2	30	A	H	0.141250	0.785	0.577	0.551	0.471
1	27	T	G	0.138830	0.770	0.562	0.540	0.461
4	26	S	D	0.138490	0.768	0.560	0.537	0.459
14	29	V	V	0.136870	0.757	0.550	0.527	0.452
2	8	A	N	0.135950	0.751	0.544	0.593	0.469
16	25	H	I	0.135950	0.751	0.544	0.535	0.453
16	19	H	V	0.134280	0.740	0.533	0.831	0.691
16	29	H	V	0.132620	0.729	0.522	0.506	0.433
11	18	S	T	0.130950	0.719	0.511	0.546	0.437
11	14	S	V	0.128280	0.701	0.494	0.820	0.675
1	20	T	V	0.124610	0.677	0.470	0.462	0.392
13	17	G	G	0.123900	0.673	0.466	0.725	0.633
2	27	A	G	0.121300	0.656	0.449	0.447	0.376
26	31	D	I	0.120490	0.651	0.444	0.672	0.491
8	14	N	V	0.118220	0.636	0.429	0.513	0.387
18	23	T	H	0.116410	0.624	0.418	0.660	0.476
14	18	V	T	0.113970	0.608	0.403	0.699	0.605
15	18	Q	T	0.111930	0.595	0.390	0.790	0.632
4	28	S	G	0.105650	0.554	0.352	0.368	0.304
8	28	N	G	0.104370	0.546	0.345	0.359	0.297
2	25	A	I	0.100090	0.518	0.320	0.341	0.280
9	24	I	R	0.099600	0.515	0.317	0.336	0.278
4	10	S	V	0.098790	0.510	0.313	0.431	0.303
1	16	T	H	0.098380	0.507	0.310	0.331	0.273
20	25	V	I	0.098060	0.505	0.309	0.607	0.409
1	30	T	H	0.097640	0.502	0.306	0.328	0.268
9	17	I	G	0.097400	0.501	0.305	0.355	0.281
16	27	H	G	0.097290	0.500	0.304	0.334	0.274
