## Supplementary material for "Searching for universal model of amyloid signaling motifs using probabilistic context-free grammars": Data archive: uc03.gremlin.csv

i	j	i_id	j_id	rawscore	s_sco	prob	prob_cb	prob_min5
13	18	Q	N	0.457880	2.456	0.995	0.938	0.826
5	9	T	S	0.448090	2.408	0.994	0.946	0.871
6	9	V	S	0.400290	2.172	0.987	0.961	0.878
17	21	G	N	0.293670	1.645	0.930	0.919	0.842
1	4	K	V	0.288510	1.620	0.924	0.943	0.852
5	8	T	D	0.280310	1.579	0.914	0.940	0.848
4	16	V	D	0.230500	1.333	0.825	0.756	0.659
19	23	T	S	0.217050	1.267	0.791	0.861	0.779
3	8	R	D	0.200850	1.187	0.744	0.817	0.673
15	24	G	F	0.193730	1.152	0.721	0.678	0.585
10	18	Q	N	0.193180	1.149	0.719	0.682	0.586
2	19	Y	T	0.182860	1.098	0.684	0.638	0.552
20	24	M	F	0.174150	1.055	0.653	0.803	0.717
10	24	Q	F	0.169020	1.030	0.633	0.597	0.515
1	16	K	D	0.161150	0.991	0.603	0.572	0.492
6	12	V	V	0.146510	0.919	0.545	0.594	0.470
13	19	Q	T	0.140740	0.890	0.521	0.578	0.453
4	12	V	V	0.132160	0.848	0.486	0.498	0.414
7	23	T	S	0.128500	0.830	0.472	0.463	0.393
15	18	G	N	0.118820	0.782	0.433	0.803	0.649
6	11	V	G	0.102150	0.700	0.367	0.635	0.445
8	19	D	T	0.101040	0.694	0.363	0.382	0.318
11	14	G	I	0.098720	0.683	0.355	0.780	0.617
3	6	R	V	0.095370	0.666	0.342	0.777	0.612
12	21	V	N	0.090830	0.644	0.326	0.361	0.292
1	19	K	T	0.087370	0.627	0.313	0.332	0.274
11	15	G	G	0.085620	0.618	0.307	0.659	0.562
17	23	G	S	0.084840	0.614	0.305	0.426	0.297
12	17	V	G	0.080630	0.593	0.290	0.598	0.398
4	11	V	G	0.080450	0.592	0.290	0.381	0.275
2	14	Y	I	0.072020	0.551	0.262	0.296	0.240
13	16	Q	D	0.069060	0.536	0.253	0.751	0.575
4	8	V	D	0.068340	0.533	0.251	0.636	0.537
12	23	V	S	0.066970	0.526	0.247	0.287	0.231
17	24	G	F	0.064160	0.512	0.238	0.343	0.237
14	17	I	G	0.061730	0.500	0.231	0.745	0.566
