## Supplementary material for "Searching for universal model of amyloid signaling motifs using probabilistic context-free grammars": Data archive: uc06.gremlin.csv

i	j	i_id	j_id	rawscore	s_sco	prob	prob_cb	prob_min5
12	15	I	K	0.413510	3.702	1.000	0.965	0.883
6	26	G	V	0.365480	3.231	0.998	0.897	0.787
9	12	A	I	0.252180	2.119	0.963	0.954	0.868
15	19	K	V	0.220280	1.805	0.914	0.912	0.835
7	21	V	I	0.213640	1.740	0.898	0.814	0.713
4	27	D	Q	0.204770	1.653	0.872	0.794	0.693
18	23	N	D	0.178160	1.392	0.761	0.825	0.684
23	32	D	A	0.174240	1.353	0.741	0.693	0.599
2	25	T	H	0.173550	1.347	0.737	0.683	0.592
1	22	T	S	0.166930	1.282	0.699	0.651	0.563
8	24	H	I	0.166170	1.274	0.694	0.646	0.560
3	27	P	Q	0.155140	1.166	0.624	0.590	0.507
14	30	A	G	0.136430	0.982	0.493	0.480	0.409
3	20	P	E	0.134310	0.961	0.478	0.468	0.397
8	19	H	V	0.133050	0.949	0.469	0.468	0.396
18	30	N	G	0.131900	0.938	0.461	0.459	0.388
5	12	G	I	0.131430	0.933	0.458	0.506	0.398
30	33	G	S	0.130540	0.924	0.451	0.808	0.657
7	23	V	D	0.129930	0.918	0.447	0.442	0.375
14	29	A	G	0.122110	0.841	0.393	0.398	0.335
7	17	V	G	0.120220	0.823	0.380	0.399	0.331
3	29	P	G	0.115440	0.776	0.349	0.365	0.301
5	19	G	V	0.113950	0.761	0.339	0.356	0.295
20	31	E	Q	0.111200	0.734	0.322	0.348	0.287
11	23	R	D	0.110120	0.724	0.315	0.339	0.280
29	32	G	A	0.110040	0.723	0.315	0.769	0.601
5	28	G	G	0.109720	0.720	0.313	0.335	0.275
11	28	R	G	0.108920	0.712	0.308	0.328	0.270
5	22	G	S	0.108320	0.706	0.304	0.325	0.267
16	19	T	V	0.107140	0.694	0.297	0.764	0.594
16	20	T	E	0.106270	0.686	0.292	0.653	0.555
10	15	E	K	0.105350	0.677	0.287	0.596	0.396
8	28	H	G	0.104110	0.665	0.279	0.305	0.248
7	10	V	E	0.103630	0.660	0.277	0.758	0.585
2	7	T	V	0.101970	0.644	0.267	0.587	0.384
6	22	G	S	0.101620	0.640	0.265	0.293	0.239
11	32	R	A	0.101270	0.637	0.263	0.293	0.236
9	24	A	I	0.101170	0.636	0.263	0.291	0.238
4	9	D	A	0.101030	0.635	0.262	0.584	0.381
14	17	A	G	0.100210	0.626	0.258	0.753	0.577
4	24	D	I	0.098970	0.614	0.251	0.282	0.227
4	11	D	R	0.098880	0.613	0.250	0.352	0.246
7	26	V	V	0.097470	0.600	0.243	0.275	0.221
14	31	A	Q	0.096550	0.591	0.238	0.270	0.218
3	11	P	R	0.094280	0.568	0.227	0.294	0.223
15	18	K	N	0.094070	0.566	0.226	0.743	0.564
11	26	R	V	0.093310	0.559	0.222	0.258	0.207
11	31	R	Q	0.087330	0.500	0.194	0.235	0.184
