## Supplementary material for "Searching for universal model of amyloid signaling motifs using probabilistic context-free grammars": Data archive: uc07.gremlin.csv

i	j	i_id	j_id	rawscore	s_sco	prob	prob_cb	prob_min5
25	28	V	G	0.169100	2.937	0.860	0.925	0.826
17	24	L	V	0.142190	2.355	0.703	0.688	0.577
8	15	I	E	0.130180	2.096	0.608	0.617	0.508
10	19	A	D	0.110410	1.668	0.436	0.449	0.374
22	30	G	T	0.103330	1.515	0.376	0.411	0.333
31	34	G	E	0.102630	1.500	0.370	0.785	0.624
9	20	L	K	0.100110	1.445	0.350	0.371	0.308
21	29	I	G	0.098530	1.411	0.337	0.381	0.304
16	21	K	I	0.097760	1.394	0.331	0.618	0.423
22	25	G	V	0.097200	1.382	0.327	0.772	0.606
23	26	Q	M	0.096950	1.377	0.325	0.772	0.605
18	21	A	I	0.096930	1.377	0.325	0.772	0.605
12	20	P	K	0.096490	1.367	0.321	0.368	0.293
29	33	G	I	0.090340	1.234	0.276	0.646	0.548
8	14	I	L	0.089400	1.214	0.269	0.401	0.272
23	27	Q	P	0.089250	1.210	0.268	0.643	0.545
21	28	I	G	0.082550	1.066	0.225	0.333	0.227
5	16	L	K	0.082070	1.055	0.222	0.267	0.213
15	19	E	D	0.081860	1.051	0.220	0.623	0.523
20	35	K	N	0.080930	1.030	0.215	0.252	0.202
9	31	L	G	0.078830	0.985	0.203	0.244	0.192
4	7	K	E	0.077160	0.949	0.193	0.734	0.551
26	34	M	E	0.075470	0.912	0.184	0.260	0.192
5	8	L	I	0.075160	0.906	0.182	0.731	0.546
17	35	L	N	0.074380	0.889	0.178	0.221	0.173
23	31	Q	G	0.073530	0.870	0.174	0.252	0.184
9	32	L	N	0.073110	0.861	0.172	0.219	0.170
8	24	I	V	0.072040	0.838	0.167	0.211	0.165
23	28	Q	G	0.071530	0.827	0.164	0.537	0.322
1	5	P	L	0.068040	0.752	0.148	0.593	0.490
23	34	Q	E	0.067720	0.745	0.147	0.206	0.157
22	29	G	G	0.067620	0.743	0.146	0.274	0.170
18	24	A	V	0.067260	0.735	0.144	0.313	0.182
6	24	A	V	0.065990	0.707	0.139	0.189	0.143
18	22	A	G	0.065510	0.697	0.137	0.588	0.486
24	28	V	G	0.065460	0.696	0.137	0.588	0.485
7	15	E	E	0.065290	0.692	0.136	0.222	0.156
1	7	P	E	0.064020	0.665	0.131	0.304	0.172
4	26	K	M	0.063640	0.657	0.129	0.184	0.137
20	34	K	E	0.063460	0.653	0.129	0.183	0.138
23	35	Q	N	0.062420	0.630	0.125	0.184	0.138
11	17	M	L	0.060210	0.582	0.116	0.294	0.162
2	15	N	E	0.059700	0.571	0.115	0.172	0.129
7	10	E	A	0.058980	0.556	0.112	0.711	0.517
26	30	M	T	0.058490	0.545	0.110	0.577	0.474
3	13	P	N	0.058150	0.538	0.109	0.179	0.130
22	31	G	G	0.057970	0.534	0.109	0.187	0.131
23	29	Q	G	0.057680	0.528	0.108	0.287	0.155
12	17	P	L	0.057540	0.525	0.107	0.510	0.287
13	17	N	L	0.057340	0.520	0.106	0.575	0.472
16	30	K	T	0.056730	0.507	0.104	0.163	0.120
16	19	K	D	0.056400	0.500	0.103	0.709	0.514
