## Supplementary material for "Searching for universal model of amyloid signaling motifs using probabilistic context-free grammars": Data archive: uc09.gremlin.csv

i	j	i_id	j_id	rawscore	s_sco	prob	prob_cb	prob_min5
14	29	R	D	0.397560	2.930	0.992	0.891	0.783
10	17	T	A	0.391740	2.887	0.991	0.901	0.787
16	25	P	I	0.302530	2.226	0.949	0.860	0.753
16	27	P	T	0.291990	2.148	0.938	0.849	0.745
26	31	H	S	0.264940	1.948	0.900	0.892	0.768
26	30	H	H	0.212700	1.561	0.766	0.851	0.768
9	24	T	T	0.197730	1.450	0.710	0.659	0.572
10	16	T	P	0.195710	1.435	0.702	0.704	0.583
12	29	G	D	0.185230	1.357	0.658	0.616	0.532
6	25	V	I	0.182840	1.339	0.647	0.608	0.524
14	18	R	V	0.173960	1.273	0.607	0.784	0.697
18	25	V	I	0.164170	1.201	0.561	0.582	0.473
1	24	A	T	0.161660	1.182	0.549	0.528	0.452
2	5	A	T	0.158540	1.159	0.534	0.832	0.691
13	26	E	H	0.147240	1.075	0.479	0.471	0.401
7	11	T	S	0.128710	0.938	0.391	0.694	0.600
16	28	P	G	0.127920	0.932	0.388	0.399	0.334
4	8	A	V	0.126440	0.921	0.381	0.690	0.595
4	7	A	T	0.126020	0.918	0.379	0.787	0.627
1	4	A	A	0.123110	0.897	0.366	0.784	0.622
6	22	V	Y	0.114500	0.833	0.328	0.344	0.286
10	20	T	N	0.111920	0.814	0.317	0.348	0.284
16	31	P	S	0.108480	0.788	0.303	0.324	0.268
18	21	V	N	0.102890	0.747	0.281	0.759	0.587
11	19	S	H	0.101120	0.734	0.274	0.331	0.258
8	15	V	S	0.096300	0.698	0.256	0.356	0.250
9	19	T	H	0.096080	0.696	0.255	0.297	0.238
2	7	A	T	0.094850	0.687	0.250	0.579	0.374
17	25	A	I	0.093710	0.679	0.246	0.309	0.237
17	27	A	T	0.091860	0.665	0.240	0.285	0.227
20	24	N	T	0.089200	0.645	0.230	0.627	0.527
11	26	S	H	0.087240	0.631	0.224	0.259	0.208
4	19	A	H	0.081410	0.588	0.205	0.243	0.194
5	12	T	G	0.081390	0.588	0.205	0.318	0.213
8	19	V	H	0.080520	0.581	0.202	0.251	0.198
24	30	T	H	0.079290	0.572	0.198	0.351	0.220
22	26	Y	H	0.076160	0.549	0.189	0.610	0.509
1	31	A	S	0.075270	0.542	0.186	0.227	0.177
11	27	S	T	0.075230	0.542	0.186	0.227	0.179
8	29	V	D	0.073820	0.531	0.182	0.225	0.175
21	28	N	G	0.073450	0.529	0.181	0.300	0.195
24	31	T	S	0.073330	0.528	0.180	0.300	0.195
9	18	T	V	0.072480	0.522	0.178	0.243	0.183
3	15	A	S	0.072460	0.521	0.178	0.227	0.178
1	23	A	G	0.071080	0.511	0.174	0.221	0.170
8	21	V	N	0.069570	0.500	0.170	0.217	0.170
