## Supplementary material for "Searching for universal model of amyloid signaling motifs using probabilistic context-free grammars": Data archive: uccya03.gremlin.csv

i	j	i_id	j_id	rawscore	s_sco	prob	prob_cb	prob_min5
15	21	N	G	0.178820	2.676	0.770	0.752	0.632
1	5	K	I	0.171200	2.549	0.733	0.837	0.753
4	27	K	D	0.135400	1.951	0.518	0.503	0.429
1	4	K	K	0.133660	1.922	0.507	0.824	0.680
26	29	I	G	0.118460	1.668	0.409	0.796	0.640
13	21	Q	G	0.117540	1.652	0.403	0.432	0.353
16	19	Y	S	0.112120	1.562	0.369	0.784	0.623
13	26	Q	I	0.104100	1.428	0.322	0.342	0.283
6	18	Q	N	0.099800	1.356	0.298	0.325	0.267
6	19	Q	S	0.099400	1.349	0.295	0.320	0.264
13	29	Q	G	0.098000	1.326	0.288	0.311	0.256
8	18	N	N	0.096900	1.307	0.282	0.319	0.258
10	18	Q	N	0.082070	1.060	0.210	0.281	0.211
10	25	Q	D	0.081020	1.042	0.206	0.244	0.195
22	26	F	I	0.079900	1.023	0.201	0.615	0.514
11	18	N	N	0.077130	0.977	0.190	0.307	0.202
24	30	N	E	0.076940	0.974	0.189	0.344	0.214
17	22	D	F	0.076090	0.960	0.185	0.547	0.335
12	17	I	D	0.075120	0.943	0.182	0.546	0.332
22	29	F	G	0.072430	0.898	0.171	0.293	0.188
7	25	I	D	0.071410	0.881	0.168	0.212	0.165
17	20	D	T	0.070320	0.863	0.164	0.726	0.539
24	28	N	G	0.070060	0.859	0.163	0.599	0.497
10	19	Q	S	0.065840	0.788	0.148	0.219	0.161
13	20	Q	T	0.064720	0.770	0.145	0.273	0.169
11	30	N	E	0.060740	0.703	0.132	0.184	0.138
22	28	F	G	0.060470	0.699	0.131	0.304	0.172
1	27	K	D	0.059830	0.688	0.129	0.185	0.137
11	25	N	D	0.059190	0.677	0.128	0.182	0.137
7	23	I	Q	0.058990	0.674	0.127	0.179	0.135
3	14	G	Q	0.058620	0.668	0.126	0.189	0.142
1	6	K	Q	0.057840	0.655	0.124	0.518	0.297
12	29	I	G	0.057500	0.649	0.123	0.175	0.131
12	30	I	E	0.057190	0.644	0.122	0.174	0.130
1	14	K	Q	0.056730	0.636	0.121	0.177	0.133
13	25	Q	D	0.055000	0.607	0.116	0.177	0.131
2	22	A	F	0.053990	0.590	0.113	0.168	0.124
8	20	N	T	0.053990	0.590	0.113	0.174	0.129
12	20	I	T	0.053920	0.589	0.113	0.204	0.139
9	21	S	G	0.052440	0.564	0.109	0.171	0.126
15	26	N	I	0.050290	0.528	0.104	0.171	0.125
9	27	S	D	0.050200	0.527	0.104	0.159	0.117
10	23	Q	Q	0.049880	0.522	0.103	0.162	0.120
5	21	I	G	0.049040	0.508	0.101	0.157	0.115
16	20	Y	T	0.048590	0.500	0.100	0.573	0.469
